# Na_v_1.5 single-molecule localization reveals different reorganization modes at cardiomyocyte domains

**DOI:** 10.1101/674275

**Authors:** Sarah H. Vermij, Jean-Sébastien Rougier, Esperanza Agulló-Pascual, Eli Rothenberg, Mario Delmar, Hugues Abriel

## Abstract

Mutations in the gene encoding the sodium channel Na_v_1.5 cause various cardiac arrhythmias. This variety may arise from different determinants of Na_v_1.5 expression between cardiomyocyte domains. At the lateral membrane and T-tubules, Na_v_1.5 localization and function remain insufficiently characterized. We used novel single-molecule localization microscopy (SMLM) and modeling to define nanoscale features of Na_v_1.5 localization and distribution at the lateral membrane, groove, and T-tubules in wild-type, dystrophin-deficient (*mdx*) mice, and mice expressing C-terminally truncated Na_v_1.5 (ΔSIV). We show that Na_v_1.5 organizes as distinct clusters in the groove and T-tubules which density and distribution partially depend on SIV and dystrophin. We found that overall reduction in Na_v_1.5 expression in *mdx* and ΔSIV cells results in a non-uniform redistribution with Na_v_1.5 being specifically reduced at the groove of ΔSIV and increased in T-tubules of *mdx* cardiomyocytes. Na_v_1.5 mutations may therefore site-specifically affect Na_v_1.5 localization and distribution depending on site-specific interacting proteins.
