## Supplementary material for "Na_v_1.5 single-molecule localization reveals different reorganization modes at cardiomyocyte domains": Figure 2 - Source data 1

### Sheet: Fig 2d
Figure 2d. Nav1.5 clusters <50 nm from a-actinin at the lateral membrane of wild-type cardiomyocytes
Values represent percentage of Nav1.5 clusters which edge is within 50 nm of the edge of the nearest a-actinin cluster. Values from original images are compared to those from simulations in which Nav1.5 clusters were redistributed either randomly or with a high affinity for a-actinin (IF 0.7)
Values	% of total Nav1.5 clusters
Cell no	Original	IF 0.7	Random
1	28.9272	26.945	18.8349
2	22.0386	27.2031	17.067
3	20.9476	26.7813	17.5879
4	24.1015	23.7154	15.1709
5	28.2051	20.0843	12.0059
6	33.1395	29.1339	18.0628
7	27.2455	27.5862	14.2105
8	28.1818	30.7692	20.4334
9	22.6744	23.8976	12.4108
10	12.0516	9.71272	4.99325
11	21.6783	23.2906	15.4839
12	15.5882	38.2653	12.5786
13	22.5681	25.3676	20.155
14	22.8632	21.174	11.8644
15	18.4252	17.2524	10.0826
16	20.3822	25.7669	21.6049
17	23.9777	22.1374	11.8321
18	21.9662	31.8182	16.7173
19	28.2313	25.4417	15.493
20	43.787	35.6322	27.7457
21	26.0989	28.0423	18.6842
22	16.6667	18.5537	8.56314
23	18.8161	8.94942	9.92218
24	10	13.3127	7.2327
Statistics
Column B	IF 0.7	Random
vs.	vs.	vs.
Column A	Original	Original
Mann Whitney test
P value	0.4552	<0.0001
Exact or approximate P value?	Exact	Exact
P value summary	ns	****
Significantly different (P < 0.05)?	No	Yes
One- or two-tailed P value?	Two-tailed	Two-tailed
Sum of ranks in column A,B	551 , 625	794 , 382
Mann-Whitney U	251	82
Difference between medians
Median of column A	22.62, n=24	22.62, n=24
Median of column B	25.4, n=24	15.33, n=24
Difference: Actual	2.783	-7.294
Difference: Hodges-Lehmann	1.662	-8.349
95.17% CI of difference	-2.201 to 5.103	-11.4 to -4.835
Exact or approximate CI?	Exact	Exact
