## Supplementary material for "Na_v_1.5 single-molecule localization reveals different reorganization modes at cardiomyocyte domains": Figure 3 - Source data 2

### Sheet: Fig 3d-f
Figure 3d. Nav1.5 cell surface expression.					Figure 3e. Frequency distribution of edge distances from any a-actinin cluster to the closest Nav1.5 cluster.					Figure 3f. Nav1.5 clusters <50 nm of a-actinin.
Cluster density of Nav1.5 at the lateral membrane of wt, mdx, and DSIV cardiomyocytes.					Bin size 50 nm.					Values represent percentage of Nav1.5 clusters which edge is within 50 nm of the edge of the nearest a-actinin cluster.
Values	% of total area					% of total clusters; cumulated value from all cells of given genotype				Values	% of total clusters
Cell no	WT	mdx	DSIV		Bin Center	wt	mdx	DSIV		Cell no	WT	mdx	DSIV
1	3.457	4.779	1.109		25	22.1986	17.1501	16.126		1	28.9272	3.18761	29.7578
2	2.704	4.125	3.945		75	7.72623	9.23188	6.80344		2	22.0386	20.5128	17.2766
3	2.937	2.243	1.8		125	7.67723	7.49575	7.18335		3	20.9476	21.4286	32.3782
4	2.087	1.919	2.853		175	7.08102	7.05785	7.20673		4	24.1015	10	21.3099
5	2.171	6.133	2.661		225	6.97484	6.23358	7.17166		5	28.2051	21.5339	10.2845
6	2.519	0.021	1.863		275	6.12545	6.10479	6.89111		6	33.1395	16.5614	5.9387
7	0.747	0.027	1.348		325	5.48024	5.47628	6.41183		7	27.2455	27.907	10.2845
8	4.269	3.927	1.945		375	5.32506	4.96626	5.54679		8	28.1818	15.1659	31.362
9	2.061	3.507	3.609		425	4.26331	4.45624	5.21948		9	22.6744	12.6844	12.8889
10	2.349	2	1.33		475	3.93662	3.93591	4.44211		10	12.0516	14.5683	11.5838
11	3.248	1.466	2.775		525	3.43842	3.36407	4.22		11	21.6783	20.9524	14.3233
12	3.108	4.812	3.487		575	3.1689	3.18891	3.79333		12	15.5882	2.28013	19.4602
13	5.291	3.534	1.867		625	2.95655	3.1477	3.26144		13	22.5681	30.4688	11.3333
14	5.129	2.058	2.33		675	2.30317	2.77162	3.07441		14	22.8632	25.345	23.5816
15	3.135	3.257	2.018		725	2.12349	2.48313	2.33795		15	18.4252	20.2186	16.2829
16	2.747	1.499	1.596		775	1.67429	2.34918	2.10416		16	20.3822	14.5105	13.5417
17	3.807	2.609	1.803		825	1.58445	2.04008	1.84698		17	23.9777	35.443	18.254
18	3.063	1.153	2.39		875	1.47011	1.85977	1.60734		18	21.9662	36.1478	25.5474
19	3.022	0.151	0.873		925	1.3721	1.90614	1.39108		19	28.2313	20.7156	13.6594
20	1.352	0.091			975	1.12708	1.63309	1.35601		20	43.787	2.83688
21	2.197	0.038			1025	0.996406	1.58673	1.06961		21	26.0989	34.2857
22	2.023	0.149			1075	0.980072	1.53521	0.929335		22	16.6667	35.8333
23	2.072	1.415								23	18.8161	15.3191
24	3.324	0.853								24	10	19.6958
25		0.933								25		2.079
26		1.393								26		36.1478
27		1.087								27		2.57732
					Descriptive statistics
Statistics					Total number of values	12244	19411	17109		Statistics
Column B	mdx	DSIV			Number of excluded values	2	5	1		Column B	mdx	DSIV
vs.	vs.	vs.			Number of binned values	12242	19406	17108		vs.	vs.	vs.
Column A	WT	WT								Column A	wt	wt
					Minimum	0	0	0
Mann Whitney test					25% Percentile	64.0312	90	113.137		Mann Whitney test
P value	0.0244	0.016			Median	236.008	271.662	288.444		P value	0.0923	0.0194
Exact or approximate P value?	Exact	Exact			75% Percentile	474.236	541.202	522.015		Exact or approximate P value?	Exact	Exact
P value summary	*	*			Maximum	1100	1100	1100		P value summary	ns	*
Significantly different (P < 0.05)?	Yes	Yes								Significantly different (P < 0.05)?	No	Yes
One- or two-tailed P value?	Two-tailed	Two-tailed			Mean	304.723	345.075	341.649		One- or two-tailed P value?	Two-tailed	Two-tailed
Sum of ranks in column A,B	743 , 583	626 , 320			Std. Deviation	279.526	297.416	276.922		Sum of ranks in column A,B	713.5 , 612.5	623 , 323
Mann-Whitney U	205	130			Std. Error of Mean	2.52616	2.13472	2.11712		Mann-Whitney U	234.5	133
Difference between medians					Lower 95% CI of mean	299.772	340.891	337.499		Difference between medians
Median of column A	2.842, n=24	2.842, n=24			Upper 95% CI of mean	309.675	349.26	345.798		Median of column A	22.62, n=24	22.62, n=24
Median of column B	1.499, n=27	1.945, n=19								Median of column B	20.22, n=27	16.28, n=19
Difference: Actual	-1.343	-0.897								Difference: Actual	-2.403	-6.338
Difference: Hodges-Lehmann	-1.047	-0.689								Difference: Hodges-Lehmann	-3.87	-6.086
95.20% CI of difference	-1.855 to -0.142	-1.23 to -0.16								95.20% CI of difference	-8.509 to 1.271	-10.34 to -1.258
Exact or approximate CI?	Exact	Exact								Exact or approximate CI?	Exact	Exact
