## Supplementary material for "Na_v_1.5 single-molecule localization reveals different reorganization modes at cardiomyocyte domains": Figure 4 - Source data 3

### Sheet: Fig 4d,e
Figure 4d. Frequency distribution of edge distances from any Bin1 cluster to the closest Nav1.5 cluster.					Figure 4e. Nav1.5 clusters <50 nm from Bin1 at intracellular planes of wild-type cardiomyocytes
Bin size 50 nm.					Values represent percentage of Nav1.5 clusters which edges are within 50 nm of the edge of their nearest Bin1 clusters. Values from original images are compared to those from simulations in which Nav1.5 clusters were redistributed either randomly or with a high affinity for Bin1 (IF 0.7)
	% of total clusters; cumulated value from all images of given condition				Values	% of total clusters
Bin Center	original	IF 0.7	IF 0.0		Cell no	Original	IF 0.7	Random
25	15.1127	16.5643	8.72212		1	19.149	23.196	14.054
75	6.71255	5.28668	4.66216		2	9.184	25.263	12.371
125	6.90967	5.37029	5.10247		3	17.343	15.97	9.836
175	6.88892	5.42818	5.2514		4	21.008	27.778	17.647
225	6.72292	5.36065	5.83093		5	18.713	18.96	10.248
275	6.67105	5.46998	6.16764		6	13.782	14.988	6.565
325	6.17997	5.49892	5.9313		7	14.481	20.367	11.492
375	5.64393	5.14841	5.79856		8	23.804	23.749	11.19
425	5.22548	4.88472	5.97339		9	12.308	16.036	6.591
475	4.46811	4.67248	5.60754		10	9.524	11.765	5.597
525	4.16378	4.55349	5.21255		11	9.066	15.244	8.946
575	3.67962	4.27694	4.98268		12	15.967	17.692	7.838
625	3.49979	3.97788	4.60388		13	22.483	16.89	8.482
675	3.02946	3.73026	4.1409		14	16.193	19.101	10.606
725	2.91188	3.29614	3.79448		15	11.413	18.889	10.714
775	2.34126	2.92633	3.49014		16	8.091	10.85	4.38
825	2.01618	2.98743	3.11458		17	11.38	12.19	5.981
875	1.95394	2.43753	2.9009		18	25.447	25.77	13.904
925	1.64615	2.49542	2.57714		19	15.7	14.121	7.331
975	1.69111	2.0227	2.25661		20	12.771	16.143	10.468
1025	1.36257	1.86835	2.01379		21	18.415	17.382	10.893
1075	1.15507	1.72364	1.84867		22	42.202	34.356	24.2138
					23	13.836	16.905	10.494
					24	13.494	16.568	6.49
					25	14.11	18.427	10.87
Descriptive statistics					26	14.004	22.464	13.799
Total number of values	28916	31097	30887		27	13.055	15.873	6.915
Number of excluded values	4	6	5		28	12.74	11.327	5.323
Number of binned values	28912	31091	30882		29	16.641	13.154	6.753
					30	16.084	16.197	13.475
Minimum	0	0	0		31	22.461	19.951	10.732
25% Percentile	120.416	128.062	210		32	17.647	22.159	14.365
Median	308.058	358.469	420.119		33	13.714	17.834	13.548
75% Percentile	551.725	629.683	662.118		34	14.378	10.07	8.036
Maximum	1100	1100	1100		35	18.61	20.93	8.115
					36	20.982	25	9.615
Mean	360.67	399.454	446.974		37	19.391	21.488	9.632
Std. Deviation	287.159	308.692	292.996		38	7.578	9.57	4.165
Std. Error of Mean	1.6887	1.75052	1.66714		39	15.598	20.344	9.253
Lower 95% CI of mean	357.36	396.023	443.707
Upper 95% CI of mean	363.98	402.885	450.242		Statistics
					Column B	IF 0.7	Random
					vs.	vs.	vs.
					Column A	Original	Original
					Unpaired t test
					P value	0.1047	<0.0001
					P value summary	ns	****
					Significantly different (P < 0.05)?	No	Yes
					One- or two-tailed P value?	Two-tailed	Two-tailed
					t, df	t=1.642 df=76	t=5.378 df=76
					How big is the difference?
					Mean ± SEM of column A	16.22 ± 0.9735, n=39	16.22 ± 0.9735, n=39
					Mean ± SEM of column B	18.33 ± 0.8371, n=39	10.02 ± 0.6177, n=39
					Difference between means	2.108 ± 1.284	-6.2 ± 1.153
					95% confidence interval	-0.4491 to 4.665	-8.497 to -3.904
					R squared (eta squared)	0.03426	0.2757
					F test to compare variances
					F, DFn, Dfd	1.352, 38, 38	2.484, 38, 38
					P value	0.3565	0.0061
					P value summary	ns	**
					Significantly different (P < 0.05)?	No	Yes
