## Supplementary material for "Na_v_1.5 single-molecule localization reveals different reorganization modes at cardiomyocyte domains": Figure 5 - Source data 4

### Sheet: Fig 5
Figure 5. Whole-cell sodium current recordings on detubulated and normal wild-type cardiomyocytes.
	Capacitance (pF)		Maximum Ina (pA)		INa current density (pA/pF)
Cell no	Control	Detubulated	Control	Detubulated	Control	Detubulated
1	130	106	3340	2553	26	24
2	160	128	3553	3449	22	27
3	145	79	2677	1000	18	13
4	240	106	3586	3500	15	33
5	144	114	3178	3000	22	26
6	136	128	2688	4185	20	33
7	158	119	3369	2800	21	24
Statistics
Column B	Detubulated		Detubulated		Detubulated
vs.	vs.		vs.		vs.
Column A	Control		Control		Control
Mann Whitney test
P value	0.0006		0.7104		0.0583
Exact or approximate P value?	Exact		Exact		Exact
P value summary	***		ns		ns
Significantly different (P < 0.05)?	Yes		No		No
One- or two-tailed P value?	Two-tailed		Two-tailed		Two-tailed
Sum of ranks in column A,B	77 , 28		56 , 49		37.5 , 67.5
Mann-Whitney U	0		21		9.5
Difference between medians
Median of column A	145, n=7		3340, n=7		21, n=7
Median of column B	114, n=7		3000, n=7		26, n=7
Difference: Actual	-31		-340		5
Difference: Hodges-Lehmann	-38		-124		6
96.21% CI of difference	-79 to -17		-1000 to 761		-2 to 12
Exact or approximate CI?	Exact		Exact		Exact
