## Supplementary material for "Na_v_1.5 single-molecule localization reveals different reorganization modes at cardiomyocyte domains": Figure 6 - Source data 5

### Sheet: Fig 6a-c
Figure 6a. Nav1.5 cluster density inside the cell					Figure 6b. Frequency distribution of edge distances from any Bin1 cluster to the closest Nav1.5 cluster.					Figure 6c. Nav1.5 clusters <50 nm from Bin1
					Bin size 50 nm.					Values represent percentage of Nav1.5 clusters which edges are within 50 nm of the edge of their nearest Bin1 clusters.
Values	% of total area
Cell no	WT	mdx	DSIV			% of total clusters; cumulated value from all cells of given genotype				Values	% of total clusters
1	1.332	2.781	3.022		Bin Center	wt	mdx	DSIV		Cell no	WT	mdx	DSIV
2	1.392	2.253	3.098		25	15.1127	23.6695	17.3549		1	19.149	27.0097	19.4915
3	2.717	1.819	2.164		75	6.71255	9.74167	7.94784		2	9.184	10.5516	21.5789
4	1.117	6.184	2.945		125	6.90967	9.18923	8.10307		3	17.343	26.7327	24.4761
5	2.89	2.873	2.652		175	6.88892	8.2244	7.00093		4	21.008	18.8235	16.7513
6	1.677	1.796	3.968		225	6.72292	7.72642	6.95436		5	18.713	21.3287	20.8647
7	2.179	5.113	1.923		275	6.67105	6.87831	6.31791		6	13.782	28.1871	13.5766
8	0.845	1.591	1.54		325	6.17997	5.79676	6.17821		7	14.481	13.4405	13.4383
9	1.476	2.946	2.277		375	5.64393	4.56738	5.94536		8	23.804	27.7929	15.2542
10	2.163	2.358	2.243		425	5.22548	4.27949	5.38653		9	12.308	30.4167	10.1389
11	3.64	1.956	1.291		475	4.46811	3.43915	4.37752		10	9.524	32.5444	24.3243
12	0.856	4.592	1.545		525	4.16378	2.9723	4.05154		11	9.066	19.2073	14.5161
13	1.343	4.28	2.491		575	3.67962	2.45098	3.39957		12	15.967	28.8636
14	0.981	3.038			625	3.49979	2.08528	3.10463		13	22.483	30.2439
15	2.121	1.771			675	3.02946	1.71958	1.92487		14	16.193	22.8624
16	1.605	1.92			725	2.91188	1.4239	2.60789		15	11.413	20.8333
17	2.682	3.315			775	2.34126	1.30719	2.21981		16	8.091	21.9839
18	1.435	2.756			825	2.01618	1.03486	1.97144		17	11.38	16
19	0.92	1.631			875	1.95394	0.949269	1.52127		18	25.447	25.5102
20	1.384	3.577			925	1.64615	0.809213	1.14871		19	15.7	28.6575
21	2.98	2.409			975	1.69111	0.536881	1.04005		20	12.771	23.6111
22	2.347	2.651			1025	1.36257	0.638033	0.900342		21	18.415
23	2.68	3.287			1075	1.15507	0.560224	0.54331		22	42.202
24	3.024	3.873								23	13.836
25	0.997	4.784			Descriptive statistics					24	13.494
26	1.628	3.19			Total number of values	28916	12852	6442		25	14.11
27	2.932				Number of excluded values	4	0	0		26	14.004
28	4.91				Number of binned values	28912	12852	6442		27	13.055
29	1.022									28	12.74
30	2.247				Minimum	0	0	0		29	16.641
31	1.223				25% Percentile	120.416	50.9902	98.4886		30	16.084
32	3.561				Median	308.058	192.354	269.072		31	22.461
33	1.228				75% Percentile	551.725	388.973	491.096		32	17.647
34	2.442				Maximum	1100	1099.32	1099.32		33	13.714
35	1.55									34	14.378
36	1.693				Mean	360.67	257.418	322.371		35	18.61
37	2.748				Std. Deviation	287.159	248.768	269.89		36	20.982
38	1.788				Std. Error of Mean	1.6887	2.19436	3.36261		37	19.391
39	3.068									38	7.578
40	2.438				Lower 95% CI of mean	357.36	253.116	315.779		39	15.598
41	1.894				Upper 95% CI of mean	363.98	261.719	328.963
42	0.776									Statistics
43	2.115									Column B	mdx	SIV	SIV
44	3.346									vs.	vs.	vs.	vs.
45	2.231									Column A	WT	WT	mdx
46	1.387
47	2.334									Mann Whitney test
										P value	<0.0001	0.2651	0.0095
										Exact or approximate P value?	Exact	Exact	Exact
Statistics										P value summary	****	ns	**
Column B	mdx	SIV								Significantly different (P < 0.05)?	Yes	No	Yes
vs.	vs.	vs.								One- or two-tailed P value?	Two-tailed	Two-tailed	Two-tailed
Column A	WT	WT								Sum of ranks in column A,B	909 , 861	946 , 329	382 , 114
										Mann-Whitney U	129	166	48
Mann Whitney test
P value	0.0002	0.1238								Difference between medians
Exact or approximate P value?	Exact	Exact								Median of column A	15.6, n=39	15.6, n=39	24.56, n=20
P value summary	***	ns								Median of column B	24.56, n=20	16.75, n=11	16.75, n=11
Significantly different (P < 0.05)?	Yes	No								Difference: Actual	8.963	1.153	-7.809
One- or two-tailed P value?	Two-tailed	Two-tailed								Difference: Hodges-Lehmann	8.412	1.841	-6.266
Sum of ranks in column A,B	1420 , 1281	1347 , 483								95.08% CI of difference	5.203 to 11.63	-1.516 to 5.495	-10.97 to -2.072
Mann-Whitney U	292	219								Exact or approximate CI?	Exact	Exact	Exact
Difference between medians
Median of column A	1.894, n=47	1.894, n=47
Median of column B	2.827, n=26	2.277, n=13
Difference: Actual	0.933	0.383
Difference: Hodges-Lehmann	0.89	0.407
95.09% CI of difference	0.431 to 1.421	-0.093 to 0.911
Exact or approximate CI?	Exact	Exact
