## Supplemental figure 2 - Source data 6 for "Na_v_1.5 single-molecule localization reveals different reorganization modes at cardiomyocyte domains"

### Sheet: SFig 2a-b
Supplemental Figure 2a. Cell and Nav1.5 cluster properties at lateral membrane														Supplemental Figure 2a. Cell and Nav1.5 cluster properties inside the cell
Values	Cell size (μm2)			Avg Nav1.5 cluster size (nm2)			Nav1.5 cluster solitidy			Nav1.5 cluster circularity				Values	Cell size (μm2)			Avg Nav1.5 cluster size (nm2)			Nav1.5 cluster solitidy			Nav1.5 cluster circularity
Cell no	WT	mdx	DSIV	WT	mdx	DSIV	WT	mdx	DSIV	WT	mdx	DSIV		Cell no	WT	mdx	DSIV	WT	mdx	DSIV	WT	mdx	DSIV	WT	mdx	DSIV
1	275.973	278.731	498.791	39914.2	84844.6	36869.3	0.872	0.795	0.815	0.81	0.535	0.597		1	385.291	1224.64	102.257	37744.9	2.781	3.022	0.838	0.861	0.762	0.652	0.713	0.484
2	439.838	405.72	429.939	52631.9	39653.1	43157	0.796	0.827	0.779	0.554	0.659	0.541		2	191.96	222.1	349.033	29059.8	2.253	3.098	0.838	0.814	0.866	0.673	0.603	0.722
3	567.988	955.305	417.091	44840.1	29838	22481.1	0.815	0.817	0.811	0.608	0.65	0.648		3	240.635	505.374	523.131	56860	1.819	2.164	0.777	0.842	0.842	0.513	0.706	0.649
4	712.906	618.104	483.332	40219.5	28368.7	36009.1	0.822	0.844	0.789	0.627	0.701	0.581		4	158.021	871.832	785.105	38384.8	36535.9	60576.5	0.825	0.842	0.816	0.621	0.657	0.579
5	163.732	221.242	266.542	53059.7	64927.8	48240.8	0.8	0.779	0.795	0.576	0.528	0.566		5	492.006	270.575	568.318	41096.8	47204.7	35109.4	0.848	0.824	0.852	0.674	0.625	0.753
6	459.206	1239.09	1347.72	42689.3	5256	31856.3	0.817	0.9	0.835	0.61	0.952	0.683		6	282.639	500.572	487.434	31603.3	23571.3	47168.8	0.829	0.827	0.855	0.658	0.635	0.74
7	633.895	744.867	691.457	37873.6	5007.5	38847.9	0.838	0.901	0.804	0.64	0.947	0.59		7	983.776	984.59	926.75	31622.7	53430.1	65876.9	0.835	0.845	0.858	0.672	0.66	0.711
8	344.193	263.952	604.662	66185.6	41970.8	39332.1	0.79	0.777	0.807	0.538	0.546	0.601		8	1214.8	616.871	482.658	54051.1	44679.9	24549.3	0.786	0.838	0.864	0.536	0.668	0.769
9	692.676	81.2533	335.328	30633.9	52764.8	43216.4	0.817	0.776	0.78	0.625	0.523	0.54		9	521.266	567.367	562.392	52689.7	39960.4	28195	0.793	0.849	0.806	0.549	0.673	0.584
10	396.768	550.32	874.404	31811.6	37302	36237.4	0.811	0.843	0.833	0.625	0.669	0.649		10	475.976	784.826	303.175	44758.7	49502.1	33118.8	0.809	0.856	0.85	0.589	0.676	0.724
11	419.549	567.925	319.685	39500.9	34125.4	46435.6	0.834	0.818	0.777	0.656	0.619	0.524		11	853.656	715.452	441.883	47663.2	33272.9	20645.6	0.842	0.85	0.825	0.653	0.705	0.612
12	405.342	447.611	427.762	36092.8	40257.8	37010.7	0.815	0.789	0.802	0.621	0.57	0.609		12	518.985	973.443	676.821	44851.5	45049.3	44153.8	0.805	0.857	0.86	0.586	0.757	0.742
13	374.565	455.355	1317.77	42714.2	37774.4	28181.1	0.797	0.801	0.818	0.598	0.598	0.646		13	296.816	981.813	567.367	18622	47216.3	27087.6	0.865	0.845	0.862	0.783	0.652	0.724
14	579.564	351.117	740.407	35943.2	20184.9	23372.1	0.84	0.856	0.841	0.695	0.765	0.719		14	534.817	312.176		39141	30484.1	44555.5	0.828	0.841		0.621	0.711
15	527.504	767.63	272.841	36027.2	23254.7	32004.7	0.841	0.849	0.841	0.711	0.763	0.681		15	573.808	426.615		44906.3	29504.4	25264.5	0.798	0.805		0.578	0.585
16	640.922	660.091	703.431	30943.8	40053.8	50333.2	0.828	0.824	0.8	0.667	0.623	0.551		16	886.114	549.682		61028.8	51873.6	31970.8	0.824	0.852		0.597	0.744
17	289.276	732.601	576.389	51699.1	39823.3	30034.4	0.794	0.821	0.835	0.561	0.629	0.676		17	903.315	802.223		46957.8	25494.4		0.839	0.859		0.645	0.691
18	356.106	508.926	659.338	36003.3	51044.3	37886.8	0.805	0.799	0.839	0.606	0.55	0.685		18	336.643	767.401		31573.9	40844.9		0.848	0.865		0.692	0.727
19	678.008	404.075	668.667	31473.1	8027.63	32614.5	0.836	0.9	0.861	0.692	0.894	0.714		19	514.798	532.932		25068.3	23450		0.864	0.852		0.746	0.669
20	660.434	443.041		24189.2	5300		0.814	0.902		0.644	0.947			20	849.219	937.915		49580.2	43027		0.823	0.874		0.62	0.796
21	439.041	694.192		37237.1	5665.22		0.811	0.895		0.604	0.941			21	740.728	765.473		55321.3	33244.2		0.823	0.857		0.602	0.75
22	1219.39	552.114		25401.2	951.329		0.83	0.975		0.686	0.98			22	673.702	590.446		31431.8	47765.9		0.801	0.86		0.613	0.734
23	678.156	359.911		37564.7	44680.7		0.778	0.847		0.544	0.656			23	562.64	618.501		27519.5	24526.9		0.855	0.856		0.755	0.697
24	726.873	544.32		43935.6	43409.3		0.783	0.836		0.551	0.626			24	789.154	902.649		31313.8	24917.3		0.841	0.86		0.701	0.703
25		642.479			58192.2			0.832			0.62			25	473.242	705.335		54256.3	31183.1		0.796	0.85		0.537	0.71
26		426.886			54078.2			0.828			0.601			26	788.697	212.566		34991.6	40103.7		0.81	0.828		0.609	0.667
27		404.258			61888.7			0.85			0.64			27	364.08			36130.6	40370		0.836			0.677
														28	523.134			61599.3	37159		0.805			0.576
Statistics														29	459.089			48853.1	31837.6		0.797			0.558
Column B	mdx	DSIV		mdx	DSIV		mdx	DSIV	DSIV	mdx	DSIV			30	757.183			32100.4			0.844			0.691
vs.	vs.	vs.		vs.	vs.		vs.	vs.	vs.	vs.	vs.			31	546.964			77804.7			0.828			0.561
Column A	WT	WT		WT	WT		WT	WT	mdx	WT	WT			32	347.111			52379.7			0.791			0.545
														33	830.248			30156.8			0.842			0.676
Mann Whitney test														34	685.287			27753.7			0.857			0.738
P value	0.9627	0.4898		0.7013	0.4307		0.0413	0.804	0.0612	0.258	0.8041			35	734.201			25285.1			0.831			0.678
Exact or approximate P value?	Exact	Exact		Exact	Exact		Exact	Exact	Exact	Exact	Exact			36	455.907			57175.6			0.785			0.522
P value summary	ns	ns		ns	ns		*	ns	ns	ns	ns			37	808.987			36322.4			0.844			0.675
Significantly different (P < 0.05)?	No	No		No	No		Yes	No	No	No	No			38	529.335			27199.4			0.822			0.658
One- or two-tailed P value?	Two-tailed	Two-tailed		Two-tailed	Two-tailed		Two-tailed	Two-tailed	Two-tailed	Two-tailed	Two-tailed			39	287.055			47862.5			0.776			0.534
Sum of ranks in column A,B	621 , 705	499 , 447		645 , 681	561 , 385		516 , 810	538.5 , 407.5	718.5 , 362.5	563.5 , 762.5	538.5 , 407.5			40	195.922			35388.1			0.82			0.624
Mann-Whitney U	321	199		303	195		216	217.5	172.5	263.5	217.5			41	281.643			31569.8			0.82			0.64
														42	372.398			28333.3			0.83			0.649
Difference between medians														43	1082.95			20129			0.85			0.758
Median of column A	493.4, n=24	493.4, n=24		37719, n=24	37719, n=24		0.815, n=24	0.815, n=24	0.832, n=27	0.623, n=24	0.623, n=24			44	273.138			37759.5			0.824			0.636
Median of column B	508.9, n=27	576.4, n=19		39653, n=27	36869, n=19		0.832, n=27	0.811, n=19	0.811, n=19	0.64, n=27	0.609, n=19			45	319.141			31218			0.831			0.677
Difference: Actual	15.57	83.03		1934	-849.8		0.017	-0.004	-0.021	0.017	-0.014			46	2546.33			24371.7			0.869			0.761
Difference: Hodges-Lehmann	2.157	43.25		-1681	-2028		0.017	-0.001	-0.02	0.025	-0.006			47	651.868			29540.8			0.823			0.647
95.20% CI of difference	-121.8 to 111	-77.65 to 196.4		-12802 to 5944	-7572 to 2821		0.001 to 0.037	-0.017 to 0.013	-0.044 to 0.001	-0.017 to 0.085	-0.043 to 0.04
Exact or approximate CI?	Exact	Exact		Exact	Exact		Exact	Exact	Exact	Exact	Exact
														Statistics
														Column B	mdx	SIV		mdx	SIV		mdx	SIV		mdx	SIV
														vs.	vs.	vs.		vs.	vs.		vs.	vs.		vs.	vs.
														Column A	WT	WT		WT	WT		WT	WT		WT	WT
														Mann Whitney test
														P value	0.1136	0.7767		0.2369	0.0755		<0.0001	0.0211		0.001	0.0892
														Exact or approximate P value?	Exact	Exact		Exact	Exact		Exact	Exact		Exact	Exact
														P value summary	ns	ns		ns	ns		****	*		**	ns
														Significantly different (P < 0.05)?	No	No		No	No		Yes	Yes		Yes	No
														One- or two-tailed P value?	Two-tailed	Two-tailed		Two-tailed	Two-tailed		Two-tailed	Two-tailed		Two-tailed	Two-tailed
														Sum of ranks in column A,B	1601 , 1100	1450 , 380		1921 , 1005	1617 , 399		1391 , 1310	1306 , 524		1459 , 1242	1339 , 491.5
														Mann-Whitney U	473	289		570	263		263	178		331	210.5
														Difference between medians
														Median of column A	523.1, n=47	523.1, n=47		36322, n=47	36322, n=47		0.828, n=47	0.828, n=47		0.645, n=47	0.645, n=47
														Median of column B	661.9, n=26	523.1, n=13		36536, n=29	30083, n=16		0.85, n=26	0.852, n=13		0.694, n=26	0.722, n=13
														Difference: Actual	138.8	-0.0026		213.6	-6239		0.022	0.024		0.049	0.077
														Difference: Hodges-Lehmann	102.9	-23.37		-3808	-7064		0.021	0.02		0.052	0.052
														95.09% CI of difference	-24.16 to 244.2	-198.7 to 114.2		-9576 to 2297	-19147 to 657		0.012 to 0.031	0.003 to 0.032		0.023 to 0.082	-0.009 to 0.095
														Exact or approximate CI?	Exact	Exact		Exact	Exact		Exact	Exact		Exact	Exact
