## Supplemental figure 3 - Source data 7 for "Na_v_1.5 single-molecule localization reveals different reorganization modes at cardiomyocyte domains"

### Sheet: SFig 3a-b
Supplemental Figure 3a. Nav1.5 clusters <50 nm from a-actinin at the lateral membrane													Supplemental Figure 3b. Nav1.5 clusters <50 nm from Bin1 inside the cell
% of total Nav1.5 clusters	Cell surface												% of total Nav1.5 clusters	Intracellular
Values	WT			mdx			DSIV						values	WT			mdx			DSIV
Cell no	original	IF 0.7	Random	original	IF 0.7	Random	original	IF 0.7	Random				Cell no	original	IF 0.7	Random	original	IF 0.7	Random	original	IF 0.7	Random
1	28.9272	26.945	18.8349	3.18761	2.38095	2.36686	29.7578	28.8	18.8462				1	19.149	23.196	14.054	27.0097	21.0801	11.324	19.4915	23.6842	22.1239
2	22.0386	27.2031	17.067	20.5128	18.932	11.0024	17.2766	18.1347	7.30838				2	9.184	25.263	12.371	10.5516	15.3846	7.77917	21.5789	27.7778	14.1304
3	20.9476	26.7813	17.5879	21.4286	20.3209	13.2616	32.3782	23.6311	16.8224				3	17.343	15.97	9.836	26.7327	25.3378	14.2336	24.4761	17.7469	8.85781
4	24.1015	23.7154	15.1709	10	13.8643	6.99709	21.3099	20.8419	11.3306				4	21.008	27.778	17.647	18.8235	18.3673	17.8947	16.7513	25.5	8.59951
5	28.2051	20.0843	12.0059	21.5339	26.6082	15.8537	10.2845	15.5294	11.0236				5	18.713	18.96	10.248	21.3287	14.9826	11.0714	20.8647	28.0303	11.8421
6	33.1395	29.1339	18.0628	16.5614	18.5245	10.0243	5.9387	13.6961	11.6778				6	13.782	14.988	6.565	28.1871	21.6853	12.1175	13.5766	13.4127	7.36761
7	27.2455	27.5862	14.2105	27.907	5.17241	0	10.2845	15.5294	8.5044				7	14.481	20.367	11.492	13.4405	17.6923	8.7963	13.4383	9.82659	4.2641
8	28.1818	30.7692	20.4334	15.1659	20.6349	12.0092	31.362	25.8182	16.0149				8	23.804	23.749	11.19	27.7929	25.1337	12.5341	15.2542	19.6809	13.0177
9	22.6744	23.8976	12.4108	12.6844	17.0659	8.84956	12.8889	13.279	7.03883				9	12.308	16.036	6.591	30.4167	25.3333	12.0332	10.1389	12.9542	6.37958
10	12.0516	9.71272	4.99325	14.5683	19.0789	6.39535	11.5838	14.9733	11.3309				10	9.524	11.765	5.597	32.5444	19.347	13.0852	24.3243	26.1728	12.0301
11	21.6783	23.2906	15.4839	20.9524	21.6471	14.7541	14.3233	18.1422	11.2548				11	9.066	15.244	8.946	19.2073	19.3651	7.54098	14.5161	19.4357	9.00901
12	15.5882	38.2653	12.5786	2.28013	5.12821	0	19.4602	18.1422	12.2987				12	15.967	17.692	7.838	28.8636	26.6204	13.9014
13	22.5681	25.3676	20.155	30.4688	29.0043	16.4502	11.3333	17.3252	10.6322				13	22.483	16.89	8.482	30.2439	22.1053	11.2903
14	22.8632	21.174	11.8644	25.345	23.9103	14.9254	23.5816	24.1319	11.9089				14	16.193	19.101	10.606	22.8624	14.2987	6.67587
15	18.4252	17.2524	10.0826	20.2186	32.4324	44.5055	16.2829	20.2514	12.4464				15	11.413	18.889	10.714	20.8333	17.7083	6.31579
16	20.3822	25.7669	21.6049	14.5105	16.2069	8.64662	13.5417	15.2	13.6247				16	8.091	10.85	4.38	21.9839	17.5172	10.5997
17	23.9777	22.1374	11.8321	35.443	29.1139	30	18.254	18.5841	10.3286				17	11.38	12.19	5.981	16	19.2308	8.69565
18	21.9662	31.8182	16.7173	36.1478	34.7368	22.9974	25.5474	24.6711	16.5517				18	25.447	25.77	13.904	25.5102	21.3333	11.9792
19	28.2313	25.4417	15.493	20.7156	18.2692	8.26923	13.6594	13.0399	7.71124				19	15.7	14.121	7.331	28.6575	20.2632	11.4085
20	43.787	35.6322	27.7457	2.83688	6.25	3.94737							20	12.771	16.143	10.468	23.6111	19.4946	10.5455
21	26.0989	28.0423	18.6842	34.2857	28.2178	19.6721							21	18.415	17.382	10.893
22	16.6667	18.5537	8.56314	35.8333	32.0988	29.3173							22	42.202	34.356	24.2138
23	18.8161	8.94942	9.92218	15.3191	17.0124	7.89474							23	13.836	16.905	10.494
24	10	13.3127	7.2327	19.6958	19.1261	19.1261							24	13.494	16.568	6.49
25				2.079	4.58333	0.591716							25	14.11	18.427	10.87
26				36.1478	34.7368	22.9974							26	14.004	22.464	13.799
27				2.57732	3.33333	1.5873							27	13.055	15.873	6.915
													28	12.74	11.327	5.323
													29	16.641	13.154	6.753
Statistics													30	16.084	16.197	13.475
Column B	Random wt	IF 0.7 wt		Random mdx	IF 0.7 mdx		Random DSIV	IF 0.7 DSIV		Original mdx	Original DSIV		31	22.461	19.951	10.732
vs.	vs.	vs.		vs.	vs.		vs.	vs.		vs.	vs.		32	17.647	22.159	14.365
Column A	Original wt	Original wt		Original mdx	Original mdx		Original DSIV	Original DSIV		Original wt	Original wt		33	13.714	17.834	13.548
													34	14.378	10.07	8.036
Mann Whitney test													35	18.61	20.93	8.115
P value	<0.0001	0.4552		0.0869	0.9419		0.0074	0.3212		0.0923	0.0194		36	20.982	25	9.615
Exact or approximate P value?	Exact	Exact		Exact	Exact		Exact	Exact		Exact	Exact		37	19.391	21.488	9.632
P value summary	****	ns		ns	ns		**	ns		ns	*		38	7.578	9.57	4.165
Significantly different (P < 0.05)?	Yes	No		No	No		Yes	No		No	Yes		39	15.598	20.344	9.253
One- or two-tailed P value?	Two-tailed	Two-tailed		Two-tailed	Two-tailed		Two-tailed	Two-tailed		Two-tailed	Two-tailed
Sum of ranks in column A,D	794 , 382	551 , 625		533 , 793	738 , 747		461 , 280	336 , 405		713.5 , 612.5	623 , 323
Mann-Whitney U	82	251		233	360		90	146		234.5	133
													Statistics
Difference between medians													Column B	Random wt	IF 0.7 wt		Random mdx	IF 0.7 mdx		Random DSIV	IF 0.7 DSIV
Median of column A	22.62, n=24	22.62, n=24		15.33, n=24	20.22, n=27		16.28, n=19	16.28, n=19		22.62, n=24	22.62, n=24		vs.	vs.	vs.		vs.	vs.		vs.	vs.
Median of column D	15.33, n=24	25.4, n=24		20.22, n=27	19.08, n=27		11.33, n=19	18.14, n=19		20.22, n=27	16.28, n=19		Column A	Original wt	Original wt		Original mdx	Original mdx		Original DSIV	Original DSIV
Difference: Actual	-7.294	2.783		4.891	-1.14		-4.952	1.859		-2.403	-6.338
Difference: Hodges-Lehmann	-8.349	1.662		4.06	0.1457		-4.629	1.946		-3.87	-6.086		Unpaired t test			Mann Whitney test
95.20% CI of difference	-11.4 to -4.835	-2.201 to 5.103		-0.6526 to 9.088	-6.068 to 5.84		-9.011 to -1.243	-2.725 to 5.377		-8.509 to 1.271	-10.34 to -1.258		P value	<0.0001	0.1047	P value	<0.0001	0.0167		0.0019	0.4009
Exact or approximate CI?	Exact	Exact		Exact	Exact		Exact	Exact		Exact	Exact		P value summary	****	ns	Exact or approximate P value?	Exact	Exact		Exact	Exact
													Significantly different (P < 0.05)?	Yes	No	P value summary	****	*		**	ns
													One- or two-tailed P value?	Two-tailed	Two-tailed	Significantly different (P < 0.05)?	Yes	Yes		Yes	No
													t, df	t=5.378 df=76	t=1.642 df=76	One- or two-tailed P value?	Two-tailed	Two-tailed		Two-tailed	Two-tailed
																Sum of ranks in column D,F	593 , 227	498 , 322		172 , 81	113 , 140
													How big is the difference?			Mann-Whitney U	17	112		15	47
													Mean ± SEM of column A	16.22 ± 0.9735, n=39	16.22 ± 0.9735, n=39
													Mean ± SEM of column B	10.02 ± 0.6177, n=39	18.33 ± 0.8371, n=39	Difference between medians
													Difference between means	-6.2 ± 1.153	2.108 ± 1.284	Median of column D	24.56, n=20	24.56, n=20		16.75, n=11	16.75, n=11
													95% confidence interval	-8.497 to -3.904	-0.4491 to 4.665	Median of column F	11.31, n=20	19.43, n=20		9.009, n=11	19.68, n=11
													R squared (eta squared)	0.2757	0.03426	Difference: Actual	-13.25	-5.131		-7.742	2.93
																Difference: Hodges-Lehmann	-13.6	-4.147		-7.197	3.274
													F test to compare variances			95.09% CI of difference	-16.47 to -10	-7.53 to -1.066		-12.01 to -2.486	-2.3 to 8.539
													F, DFn, Dfd	2.484, 38, 38	1.352, 38, 38	Exact or approximate CI?	Exact	Exact		Exact	Exact
													P value	0.0061	0.3565
													P value summary	**	ns
													Significantly different (P < 0.05)?	Yes	No
